# Evolution of chlorophyll degradation is associated with plant transition to land

**DOI:** 10.1101/2021.10.07.463469

**Authors:** Isabel Schumacher, Damian Menghini, Serguei Ovinnikov, Mareike Hauenstein, Nick Fankhauser, Cyril Zipfel, Stefan Hörtensteiner, Sylvain Aubry

## Abstract

Colonization of land by green plants (Viridiplantae) some 500 million years ago was made possible by large metabolic and biochemical adaptations. Chlorophyll, the central pigment of photosynthesis, is highly photo-active. In order to mitigate deleterious effects of pigment accumulation, some plants have evolved a coordinated pathway to deal with chlorophyll degradation end-products, so-called phyllobilins. This pathway has been so far mostly unravelled in *Arabidopsis thaliana*. Here, large-scale comparative phylogenomic coupled to an innovative biochemical characterization strategy of phyllobilins allow a better understanding how such a pathway appeared in Viridiplantae. Our analysis reveals a stepwise evolution of the canonical pheophorbide *a* monooxygenase/phyllobilin pathway. It appears to have evolved gradually, first in chlorophyte’s chloroplasts, to ensure multicellularity by detoxifying chlorophyll catabolites, and in charophytes outside chloroplasts to allow adaptation of embryophytes to land. At least six out of the eight genes involved in the pathway were already present in the last common ancestor of green plants. This strongly suggests parallel evolution of distinct enzymes catalysing similar reactions in various lineages, particularly for the dephytylation step. Together, our study suggests that chlorophyll degradation accompanied the transition from water to land, and was therefore of great importance for plant diversification.
