## Supplementary material for "Evolution of chlorophyll degradation is associated with plant transition to land": STable 1

### Sheet: Feuil1
Species	Clade	Type	Source	Link
Arabidopsis thaliana	Angiosperms	Genome	Phytozome	https://phytozome.jgi.doe.gov/pz/portal.html
Amborella trichopoda	Angiosperms	Genome	Phytozome	https://phytozome.jgi.doe.gov/pz/portal.html
Zostera marina	Angiosperms	Genome	Phytozome	https://phytozome.jgi.doe.gov/pz/portal.html
Oryza sativa	Angiosperms	Genome	Phytozome	https://phytozome.jgi.doe.gov/pz/portal.html
Musa acuminata	Angiosperms	Genome	Phytozome	https://phytozome.jgi.doe.gov/pz/portal.html
Phaseolus vulgaris	Angiosperms	Genome	Phytozome	https://phytozome.jgi.doe.gov/pz/portal.html
Populus trichocarpa	Angiosperms	Genome	Phytozome	https://phytozome.jgi.doe.gov/pz/portal.html
Eucalyptus grandis	Angiosperms	Genome	Phytozome	https://phytozome.jgi.doe.gov/pz/portal.html
Prunus prostrata	Angiosperms	Genome	Phytozome	https://phytozome.jgi.doe.gov/pz/portal.html
Nicotiana attenuata	Angiosperms	Genome	Phytozome	https://phytozome.jgi.doe.gov/pz/portal.html
Ginkgo biloba	Gymnosperms	Genome	GigaDB dataset	http://gigadb.org/dataset/100613
Ephedra sinica	Gymnosperms	Transcriptome	1kP project	https://db.cngb.org/onekp/
Gnetum montanum	Gymnosperms	Genome	Tao et al., 2018	https://datadryad.org/stash/dataset/doi:10.5061/dryad.0vm37
Cycas micholitzii	Gymnosperms	Transcriptome	1kP project	https://db.cngb.org/onekp/
Encephalartos barteri	Gymnosperms	Transcriptome	1kP project	https://db.cngb.org/onekp/
Araucaria rulei	Gymnosperms	Transcriptome	1kP project	https://db.cngb.org/onekp/
Athrotaxis cupressoides	Gymnosperms	Transcriptome	1kP project	https://db.cngb.org/onekp/
Picea abies	Gymnosperms	Genome		http://congenie.org
Sciadopitys verticillata	Gymnosperms	Transcriptome	1kP project	https://db.cngb.org/onekp/
Taxus baccata	Gymnosperms	Transcriptome	1kP project	https://db.cngb.org/onekp/
Lycopodium deuterodensum	Pteridophyta	Transcriptome	1kP project	https://db.cngb.org/onekp/
Diphasiastrum digitatum	Pteridophyta	Transcriptome	1kP project	https://db.cngb.org/onekp/
Isoetes tegetiformans	Pteridophyta	Transcriptome	1kP project	https://db.cngb.org/onekp/
Selaginella moellendorffii	Pteridophyta	Genome	Phytozome	https://phytozome.jgi.doe.gov/pz/portal.html
Equisetum diffusum	Pteridophyta	Transcriptome	1kP project	https://db.cngb.org/onekp/
Danaea nodosa	Pteridophyta	Transcriptome	1kP project	https://db.cngb.org/onekp/
Botrypus virginianus	Pteridophyta	Transcriptome	1kP project	https://db.cngb.org/onekp/
Psilotum nudum	Pteridophyta	Transcriptome	1kP project	https://db.cngb.org/onekp/
Thyrsopteris elegans	Pteridophyta	Transcriptome	1kP project	https://db.cngb.org/onekp/
Dipteris conjugata	Pteridophyta	Transcriptome	1kP project	https://db.cngb.org/onekp/
Osmundastrum cinnamomeum	Pteridophyta	Transcriptome	1kP project	https://db.cngb.org/onekp/
Polypodium amorphum	Pteridophyta	Transcriptome	1kP project	https://db.cngb.org/onekp/
Polystichum acrostichoides	Pteridophyta	Transcriptome	1kP project	https://db.cngb.org/onekp/
Pteris ensiformis	Pteridophyta	Transcriptome	1kP project	https://db.cngb.org/onekp/
Salvinia cucullata	Pteridophyta	Genome	Fernbase	https://www.fernbase.org
Azolla filiculoides	Pteridophyta	Genome	Fernbase	https://www.fernbase.org/
Lygodium japonicum	Pteridophyta	Transcriptome	1kP project	https://db.cngb.org/onekp/
Aulacomnium heterostichum	Mosses	Transcriptome	1kP project	https://db.cngb.org/onekp/
Scouleria aquatica	Mosses	Transcriptome	1kP project	https://db.cngb.org/onekp/
Buxbaumia aphylla	Mosses	Transcriptome	1kP project	https://db.cngb.org/onekp/
Dicranum scoparium	Mosses	Transcriptome	1kP project	https://db.cngb.org/onekp/
Physcomitrella patens	Mosses	Genome	Phytozome	https://phytozome.jgi.doe.gov/pz/portal.html
Leucodon sciuroides	Mosses	Transcriptome	1kP project	https://db.cngb.org/onekp/
Climacium dendroides	Mosses	Transcriptome	1kP project	https://db.cngb.org/onekp/
Polytrichum commune	Mosses	Transcriptome	1kP project	https://db.cngb.org/onekp/
Sphagnum fallax	Mosses	Genome	Phytozome	https://phytozome.jgi.doe.gov/pz/portal.html
Takakia lepidozioides	Mosses	Transcriptome	1kP project	https://db.cngb.org/onekp/
Anthoceros agrestis	Mosses	Transcriptome	1kP project	https://db.cngb.org/onekp/
Paraphymatoceros hallii	Mosses	Transcriptome	1kP project	https://db.cngb.org/onekp/
Phaeoceros carolinianus	Mosses	Transcriptome	1kP project	https://db.cngb.org/onekp/
Nothoceros aenigmaticus	Mosses	Transcriptome	1kP project	https://db.cngb.org/onekp/
Megaceros tosanus	Mosses	Transcriptome	1kP project	https://db.cngb.org/onekp/
Calypogeia fissa	Marchantiophytes	Transcriptome	1kP project	https://db.cngb.org/onekp/
Ptilidium pulcherrimum	Marchantiophytes	Transcriptome	1kP project	https://db.cngb.org/onekp/
Porella navicularis	Marchantiophytes	Transcriptome	1kP project	https://db.cngb.org/onekp/
Marchantia polymorpha	Marchantiophytes	Genome	Phytozome	https://phytozome.jgi.doe.gov/pz/portal.html
Lunularia cruciata	Marchantiophytes	Transcriptome	1kP project	https://db.cngb.org/onekp/
Metzgeria crassipilis	Marchantiophytes	Transcriptome	1kP project	https://db.cngb.org/onekp/
Pellia neesiana	Marchantiophytes	Transcriptome	1kP project	https://db.cngb.org/onekp/
Sphaerocarpos texanus	Marchantiophytes	Transcriptome	1kP project	https://db.cngb.org/onekp/
Chara braunii	Charophytes	Genome	Uni Ghent	https://bioinformatics.psb.ugent.be/gdb/Chara_braunii/
Coleochaete scutata	Charophytes	Transcriptome	1kP project	https://db.cngb.org/onekp/
Chaetosphaeridium globosum	Charophytes	Transcriptome	1kP project	https://db.cngb.org/onekp/
Klebsormidium nitens	Charophytes	Genome	UniProt	https://www.uniprot.org/proteomes/UP000054558
Auxenochlorella protothecoides	Chlorophytes	Genome	Greenhouse	https://greenhouse.lanl.gov/greenhouse/organisms/
Chlamydomonas reinhardtii	Chlorophytes	Genome	Phytozome	https://phytozome.jgi.doe.gov/pz/portal.html
Botryococcus braunii	Chlorophytes	Genome	Phytozome	https://phytozome.jgi.doe.gov/pz/portal.html
Volvox carteri	Chlorophytes	Genome	Phytozome	https://phytozome.jgi.doe.gov/pz/portal.html
Tetraselmis striata	Chlorophytes	Transcriptome	1kP project	https://db.cngb.org/onekp/
Prasinococcus capsulatus	Chlorophytes	Transcriptome	1kP project	https://db.cngb.org/onekp/
Microthamnion kuetzingianum	Chlorophytes	Transcriptome	1kP project	https://db.cngb.org/onekp/
Pedinomonas minor	Chlorophytes	Transcriptome	1kP project	https://db.cngb.org/onekp/
