## Supplementary material for "Evolution of chlorophyll degradation is associated with plant transition to land": STable 2

### Sheet: Modifications
Clade	Class	Order	Family	Species	C1_deformylation	C3_2_hydroxylation	C3_2_glucosylation	C3_2_malonylation	C3_2_GlcMal	C2_C4_hydroxymethylation	C2_1_semireduction	C8_2_demethylation	C8_2_demethylesteration	C12_hypermodif	C18_dihydroxylation	C6_C7_rearranged_carbon_skeleton
Angiosperms	Eudicots	Sapindales	Sapindaceae	Acer cappadocicum	1	1	1	0	0	0	0	1	0	0	1	1
Angiosperms	Eudicots	Sapindales	Sapindaceae	Acer negundo	1	1	1	0	0	0	1	1	0	0	1	0
Angiosperms	Eudicots	Sapindales	Sapindaceae	Acer opalus	1	1	0	0	0	0	0	0	0	0	1	0
Angiosperms	Eudicots	Fagales	Betulaceae	Alnus cordata	1	1	1	0	0	0	0	1	0	0	1	1
Angiosperms	Eudicots	Caryophyllales	Amaranthaceae	Amaranthus caudatus	1	1	1	0	0	0	1	1	0	0	1	0
Angiosperms	Eudicots	Caryophyllales	Amaranthaceae	Amaranthus cruentus	1	1	1	0	0	0	0	1	0	0	1	0
Angiosperms	Eudicots	Caryophyllales	Amaranthaceae	Amaranthus spinosus	1	1	1	0	0	0	1	1	0	0	1	0
Angiosperms	Eudicots	Gentianales	Apocynaceae	Amsonia hubrichtii	1	1	1	0	0	0	1	1	0	0	1	0
Angiosperms	Eudicots	Lamiales	Plantaginaceae/Veronicaceae	Antirrhinum majus	1	1	1	0	0	0	1	1	0	0	1	0
Angiosperms	Eudicots	Ranunculales	Ranunculaceae	Aquilegia nevadensis	1	1	0	0	0	0	0	1	0	0	1	1
Angiosperms	Eudicots	Brassicales	Brassicaceae	Arabidopsis thaliana	1	1	1	0	0	0	1	1	1	1	0	1
Angiosperms	Eudicots	Fabales	Fabaceae	Arachis hypogaea	1	1	1	0	0	0	1	0	0	0	1	0
Angiosperms	Eudicots	Solanales	Solanaceae	Atropa bella_donna	1	1	1	0	1	0	1	1	0	0	1	0
Angiosperms	Eudicots	Ranunculales	Berberidaceae	Berberis vulgaris	0	1	1	0	0	0	1	1	0	0	1	1
Angiosperms	Eudicots	Caryophyllales	Amaranthaceae	Beta vulgaris	1	1	1	0	0	0	1	1	0	0	1	1
Angiosperms	Eudicots	Fagales	Betulaceae	Betula pubescens	1	1	1	0	0	0	0	0	0	0	1	0
Angiosperms	Eudicots	Brassicales	Brassicaceae	Brassica napus	1	1	1	0	0	0	1	1	1	0	1	1
Angiosperms	Eudicots	Brassicales	Brassicaceae	Brassica oleracea	1	1	1	0	0	0	1	1	1	0	1	1
Angiosperms	Eudicots	Rosales	Moraceae	Broussonetia papyrifera	1	1	1	0	1	0	1	1	1	0	1	1
Angiosperms	Eudicots	Solanales	Solanaceae	Brugmansia aurea	0	1	1	0	0	0	1	0	0	0	0	0
Angiosperms	Eudicots	Lamiales	Scrophulariaceae	Buddleja globosa	1	1	1	0	1	0	1	1	0	0	1	0
Angiosperms	Eudicots	Rosales	Cannabaceae	Cannabis sativa	1	1	0	0	0	0	1	1	0	0	1	0
Angiosperms	Eudicots	Solanales	Solanaceae	Capsicum annuum	1	1	1	0	0	0	1	1	0	0	1	0
Angiosperms	Eudicots	Sapindales	Sapindaceae	Cardiospermum grandiflorum	1	1	1	0	0	0	0	1	0	0	1	1
Angiosperms	Eudicots	Lamiales	Bignoniaceae	Catalpa x erubescens	1	1	1	0	0	0	1	1	0	0	1	1
Angiosperms	Eudicots	Gentianales	Apocynaceae	Catharanthus roseus	1	1	1	0	0	0	1	1	0	0	1	1
Angiosperms	Eudicots	Saxifragales	Cercidiphyllaceae	Cercidiphyllum japonicum	1	1	1	0	0	0	1	1	0	0	1	0
Angiosperms	Eudicots	Sapindales	Rutaceae	Citrus bergamia	1	1	1	0	0	0	1	1	0	0	1	1
Angiosperms	Eudicots	Sapindales	Rutaceae	Citrus trifoliata	1	1	1	0	0	0	0	1	0	0	1	0
Angiosperms	Eudicots	Ranunculales	Ranunculaceae	Clematis vitalba	1	1	1	0	0	0	1	1	0	0	1	0
Angiosperms	Eudicots	Ericales	Clethraceae	Clethra alnifolia	1	1	1	0	1	0	1	1	0	0	1	0
Angiosperms	Eudicots	Gentianales	Rubiaceae	Coffea arabica	1	1	1	0	0	0	0	1	0	0	1	0
Angiosperms	Eudicots	Cornales	Cornaceae	Cornus kousa	1	1	1	0	0	0	1	1	0	0	1	0
Angiosperms	Eudicots	Cornales	Cornaceae	Cornus mas	1	1	1	0	0	0	1	1	0	0	1	1
Angiosperms	Eudicots	Fagales	Betulaceae	Corylus avellana	1	1	1	0	0	0	1	1	0	0	1	0
Angiosperms	Eudicots	Rosales	Rosaceae	Cydonia oblonga	1	1	1	0	0	0	1	1	0	0	1	0
Angiosperms	Eudicots	Ericales	Ebenaceae	Diospyros kaki	1	1	1	0	0	0	0	0	0	0	1	0
Angiosperms	Eudicots	Asterales	Asteraceae	Echinacea purpurea	1	1	1	0	1	0	1	1	0	0	1	0
Angiosperms	Eudicots	Rosales	Elaeagnaceae	Elaeagnus angustifolia	1	1	1	0	0	0	1	1	0	0	1	0
Angiosperms	Eudicots	Asterales	Asteraceae	Eriophyllum lanatum	1	1	1	0	0	0	0	1	1	0	1	1
Angiosperms	Eudicots	Malpighiales	Erythroxylaceae	Erythroxylum coca	1	1	1	0	1	0	1	1	0	0	1	0
Angiosperms	Eudicots	Malpighiales	Euphorbiaceae	Euphorbia characias	1	1	1	0	0	0	1	1	0	0	1	1
Angiosperms	Eudicots	Malpighiales	Euphorbiaceae	Euphorbia epithymoides	1	1	0	0	0	0	0	1	0	0	1	0
Angiosperms	Eudicots	Fagales	Fagaceae	Fagus sylvatica	1	1	1	0	0	0	1	1	0	0	1	0
Angiosperms	Eudicots	Rosales	Moraceae	Ficus carica	1	1	1	0	0	0	1	1	0	0	1	0
Angiosperms	Eudicots	Lamiales	Oleaceae	Forsythia togashii	1	1	1	0	0	0	1	1	0	0	1	0
Angiosperms	Eudicots	Lamiales	Oleaceae	Fraxinus ornus	1	1	1	0	1	0	1	1	0	0	1	0
Angiosperms	Eudicots	Geraniales	Geraniaceae	Geranium asphodeloides	1	1	1	0	0	0	0	1	0	0	1	0
Angiosperms	Eudicots	Fabales	Fabaceae	Glycine max	1	1	1	0	1	0	1	1	0	0	1	1
Angiosperms	Eudicots	Fabales	Fabaceae	Glycyrrhiza glabra	1	1	1	0	0	0	1	1	0	0	1	0
Angiosperms	Eudicots	Saxifragales	Hamamelidaceae	Hamamelis virginiana	1	1	1	0	0	0	1	1	0	0	1	1
Angiosperms	Eudicots	Saxifragales	Hamamelidaceae	Hamamelis x intermedia	1	1	0	0	0	0	1	1	0	0	1	1
Angiosperms	Eudicots	Apiales	Araliaceae	Hedera helix	1	1	1	0	0	0	1	1	0	0	1	1
Angiosperms	Eudicots	Asterales	Asteraceae	Helianthus annuus	1	1	1	0	0	0	1	1	0	0	1	0
Angiosperms	Eudicots	Lamiales	Plantaginaceae	Hippuris vulgaris	0	1	1	0	0	0	1	0	0	0	1	0
Angiosperms	Eudicots	Rosales	Cannabaceae	Humulus lupulus	1	1	0	0	0	0	0	1	0	0	1	1
Angiosperms	Eudicots	Apiales	Araliaceae	Hydrocotyle umbellata	0	1	0	0	0	0	0	1	0	0	0	1
Angiosperms	Eudicots	Malpighiales	Hypericaceae	Hypericum androsaemum	1	1	0	0	0	0	0	1	0	0	1	1
Angiosperms	Eudicots	Malpighiales	Hypericaceae	Hypericum perforatum	1	1	1	0	0	0	0	0	0	0	1	0
Angiosperms	Eudicots	Solanales	Convolvulaceae	Ipomoea batatas	1	1	1	0	0	0	1	1	1	0	1	1
Angiosperms	Eudicots	Asterales	Asteraceae	Lactuca sativa	0	1	1	0	1	0	1	1	0	0	1	0
Angiosperms	Eudicots	Asterales	Asteraceae	Lactuca virosa	1	1	1	0	1	0	1	1	0	0	1	0
Angiosperms	Eudicots	Rosales	Urticaceae	Laportea canadensis	1	1	1	0	0	0	1	1	1	0	1	1
Angiosperms	Eudicots	Lamiales	Lamiaceae	Leonotis leonurus	1	1	1	0	0	0	1	1	0	0	1	0
Angiosperms	Eudicots	Pipsacales	Caprifoliaceae	Lonicera nigra	0	1	1	0	1	0	1	1	0	0	1	0
Angiosperms	Eudicots	Malpighiales	Euphorbiaceae	Manihot esculenta	1	1	1	0	0	0	1	1	0	0	1	0
Angiosperms	Eudicots	Malpighiales	Euphorbiaceae	Mercurialis perennis	1	1	1	0	1	0	0	1	0	0	1	1
Angiosperms	Eudicots	Fabales	Fabaceae	Mimosa spegazzinii	1	1	1	0	0	0	1	1	0	0	1	0
Angiosperms	Eudicots	Rosales	Moraceae	Morus alba	1	1	1	0	0	0	1	1	1	0	1	1
Angiosperms	Eudicots	Proteales	Nelumbonaceae	Nelumbo nucifera	1	1	1	0	0	0	0	0	0	0	1	0
Angiosperms	Eudicots	Fagales	Nothofagaceae	Nothofagus obliqua	1	1	1	0	1	0	1	1	1	0	1	1
Angiosperms	Eudicots	Lamiales	Lamiaceae	Ocimum carnosum	1	1	1	0	1	0	1	1	0	0	1	1
Angiosperms	Eudicots	Rosales	Rosaceae	Oemleria cerasiformis	0	1	1	0	0	0	1	1	0	0	1	1
Angiosperms	Eudicots	Lamiales	Oleaceae	Olea europaea	1	1	1	0	1	0	1	1	0	0	1	1
Angiosperms	Eudicots	Ranunculales	Papaveraceae	Papaver somniferum	1	1	1	0	0	0	1	1	0	0	1	0
Angiosperms	Eudicots	Vitales	Vitaceae	Parthenocissus tricuspidata	1	1	1	0	0	0	1	1	0	0	1	0
Angiosperms	Eudicots	Malpighiales	Passifloraceae	Passiflora caerulea	0	1	1	0	0	0	0	0	0	0	1	0
Angiosperms	Eudicots	Geraniales	Geraniaceae	Pelargonium scabrum	0	1	1	0	0	0	1	0	0	0	1	0
Angiosperms	Eudicots	Lamiales	Plantaginaceae	Penstemon kunthii	1	1	1	0	1	0	1	1	1	0	1	1
Angiosperms	Eudicots	Apiales	Apiaceae	Petroselinum crispum	1	1	1	0	0	0	1	1	0	0	1	1
Angiosperms	Eudicots	Gentianales	Rubiaceae	Phuopsis stylosa	1	1	1	0	1	0	1	1	0	0	1	0
Angiosperms	Eudicots	Lamiales	Scrophulariaceae	Phygelius aequalis	0	1	1	0	1	0	0	1	0	0	1	0
Angiosperms	Eudicots	Solanales	Solanaceae	Physalis alkekengi	1	1	1	0	1	0	1	1	0	0	1	1
Angiosperms	Eudicots	Fagales	Juglandaceae	Platycarya strobilacea	0	1	1	0	0	0	0	0	0	0	1	0
Angiosperms	Eudicots	Malpighiales	Salicaceae	Poliothyrsis sinensis	1	1	1	0	0	0	1	0	0	0	1	0
Angiosperms	Eudicots	Rosales	Rosaceae	Potentilla fruticosa	1	1	1	0	0	0	1	1	0	0	1	1
Angiosperms	Eudicots	Rosales	Rosaceae	Prinsepia uniflora	0	1	1	0	1	0	1	1	0	0	1	0
Angiosperms	Eudicots	Rosales	Rosaceae	Prunus lusitanica	1	1	1	0	0	0	1	1	0	0	1	1
Angiosperms	Eudicots	Myrtales	Lythraceae	Punica granatum	1	1	0	0	0	0	0	1	0	0	1	0
Angiosperms	Eudicots	Fagales	Fagaceae	Quercus libani	1	1	1	0	1	0	0	0	0	0	1	0
Angiosperms	Eudicots	Saxifragales	Grossulariaceae	Ribes americanum	1	1	1	0	0	0	0	1	0	0	1	0
Angiosperms	Eudicots	Malpighiales	Euphorbiaceae	Ricinus communis	1	1	1	0	0	0	1	1	1	0	1	1
Angiosperms	Eudicots	Rosales	Rosaceae	Rubus parviflorus	0	1	1	0	1	0	1	0	0	0	1	0
Angiosperms	Eudicots	Asterales	Asteraceae	Rudbeckia fulgida	0	1	1	0	1	0	1	1	0	0	1	0
Angiosperms	Eudicots	Lamiales	Acanthaceae	Ruellia humilis	1	1	1	0	1	0	1	1	1	0	1	1
Angiosperms	Eudicots	Lamiales	Lamiaceae	Salvia officinalis	1	1	1	0	1	0	1	1	0	0	1	0
Angiosperms	Eudicots	Dipsacales	Adoxaceae	Sambucus nigra	1	1	1	0	0	0	1	1	0	0	1	1
Angiosperms	Eudicots	Solanales	Solanaceae	Solanum lycopersicum	1	1	1	0	0	0	0	1	0	0	1	0
Angiosperms	Eudicots	Solanales	Solanaceae	Solanum melongena	1	1	1	0	0	0	1	1	0	0	1	0
Angiosperms	Eudicots	Solanales	Solanaceae	Solanum quitoense	1	1	1	0	1	0	1	1	0	0	1	1
Angiosperms	Eudicots	Crossosomatales	Staphyleaceae	Staphylea colchica	1	1	1	0	1	0	1	1	0	0	1	1
Angiosperms	Eudicots	Fabales	Fabaceae	Tamarindus indica	0	1	1	0	0	0	0	0	0	0	0	0
Angiosperms	Eudicots	Malvales	Malvaceae	Theobroma cacao	1	1	1	0	0	0	1	1	0	0	1	1
Angiosperms	Eudicots	Malvales	Tiliaceae	Tilia platyphyllos	1	1	1	0	1	0	1	0	0	0	1	0
Angiosperms	Eudicots	Brassicales	Tropaeolaceae	Tropaeolum majus	1	1	1	0	1	0	1	1	1	0	1	1
Angiosperms	Eudicots	Rosales	Ulmaceae	Ulmus glabra	1	1	1	0	1	0	1	1	0	0	1	0
Angiosperms	Eudicots	Rosales	Urticaceae	Urtica dioica	1	1	1	0	0	0	1	1	0	0	0	0
Angiosperms	Eudicots	Lamiales	Scrophulariaceae	Verbascum thapsus	0	1	1	0	1	0	1	1	0	0	1	0
Angiosperms	Eudicots	Dipsacales	Adoxaceae	Viburnum x carlcephalum	0	1	1	0	0	0	0	0	0	0	1	0
Angiosperms	Eudicots	Vitales	Vitaceae	Vitis amurensis	1	1	1	0	0	0	1	1	0	0	1	0
Angiosperms	Eudicots	Vitales	Vitaceae	Vitis vinifera	1	1	1	0	0	0	1	1	0	0	1	0
Angiosperms	Eudicots	Vitales	Vitaceae	Vitis vulpina	1	1	1	0	0	0	0	1	0	0	1	0
Angiosperms	Magnoliids	Magnoliales	Annonaceae	Asimina triloba	1	1	1	0	0	0	0	0	0	0	1	0
Angiosperms	Magnoliids	Magnoliales	Magnoliaceae	Liriodendron tulipifera	0	1	1	0	1	0	1	1	0	0	0	0
Angiosperms	Magnoliopsida	Magnoliales	Annonaceae	Annona muricata	0	1	1	0	0	0	1	1	0	0	1	0
Angiosperms	Magnoliopsida	Laurales	Lauraceae	Cinnamomum camphora	1	1	1	0	0	0	0	0	0	0	0	0
Angiosperms	Magnoliopsida	Caryophyllales	Aizoaceae	Delosperma lineare	1	1	1	0	0	0	0	1	0	0	1	0
Angiosperms	Magnoliopsida	Magnoliales	Magnoliaceae	Magnolia stellata	1	1	1	0	0	0	1	1	1	0	1	1
Angiosperms	Magnoliopsida	Nymphaeales	Nymphaeaceae	Nuphar advena	1	1	1	0	0	0	1	1	0	0	1	0
Angiosperms	Magnoliopsida	Laurales	Lauraceae	Persea americana	1	1	1	0	0	0	1	1	1	0	1	1
Angiosperms	Magnoliopsida	Commelinales	Pontederiaceae	Pontederia cordata	0	1	1	0	1	0	1	1	0	0	1	0
Angiosperms	Monocots	Asparagales	Amaryllidaceae	Allium tuberosum	0	1	1	0	1	0	1	0	0	0	1	0
Angiosperms	Monocots	Arecales	Arecaceae	Chamaerops humilis	1	1	1	0	0	0	0	1	0	0	1	0
Angiosperms	Monocots	Poales	Poaceae	Chasmanthium latifolium	1	1	1	0	0	0	1	1	1	0	1	1
Angiosperms	Monocots	Alismatales	Araceae	Colocasia esculenta	1	1	1	0	0	0	1	1	1	0	1	1
Angiosperms	Monocots	Zingiberales	Zingiberaceae	Curcuma longa	1	1	1	0	0	0	1	1	1	0	1	1
Angiosperms	Monocots	Asparagales	Iridaceae	Dierama pendulum	1	1	1	0	1	0	1	1	1	0	1	1
Angiosperms	Monocots	Alismatales	Hydrocharitaceae	Egeria densa	0	0	0	0	0	0	0	0	0	0	0	0
Angiosperms	Monocots	Zingiberales	Zingiberaceae	Hedychium coccineum	1	1	1	0	0	0	0	1	0	0	1	1
Angiosperms	Monocots	Arecales	Arecaceae	Hyophorbe lagenicaulis	1	1	1	0	0	0	1	1	0	0	1	0
Angiosperms	Monocots	Asparagales	Iridaceae	Iris graminea	0	1	1	0	0	0	1	0	0	0	1	0
Angiosperms	Monocots	Asparagales	Iridaceae	Iris prismatica	0	1	1	0	1	0	1	0	0	0	0	0
Angiosperms	Monocots	Asparagales	Iridaceae	Iris spuria	1	1	1	0	0	0	1	1	0	0	0	0
Angiosperms	Monocots	Poales	Poaceae	Miscanthus x giganteus	1	1	1	0	0	0	1	0	0	0	1	0
Angiosperms	Monocots	Zingiberales	Musaceae	Musa balbisiana	0	1	1	0	0	0	1	1	0	0	0	0
Angiosperms	Monocots	Zingiberales	Musaceae	Musa cavendishii	1	1	1	0	0	0	0	1	0	0	1	1
Angiosperms	Monocots	Zingiberales	Musaceae	Musa dextilis	1	1	1	0	0	0	1	1	0	0	1	0
Angiosperms	Monocots	Zingiberales	Musaceae	Musa x acuminata	1	1	1	0	0	0	0	1	0	0	1	0
Angiosperms	Monocots	Arecales	Arecaceae	Phoenix canariensis	1	1	1	0	0	0	1	1	1	0	1	1
Angiosperms	Monocots	Arecales	Arecaceae	Phoenix theophrasti	0	1	1	0	0	0	0	0	0	0	0	0
Angiosperms	Monocots	Alismatales	Potamogetonaceae	Potamogeton lucens	1	1	0	0	0	0	1	1	0	0	0	0
Angiosperms	Monocots	Poales	Poaceae	Saccharum officinarum	1	1	1	0	0	0	0	1	0	0	1	0
Angiosperms	Monocots	Asparagales	Iridaceae	Sisyrinchium californicum	1	1	1	0	0	0	0	1	0	0	0	0
Angiosperms	Monocots	Alismatales	Araceae	Spirodela polyrrhiza	0	1	1	0	0	0	0	0	0	0	0	0
Angiosperms	Monocots	Arecales	Arecaceae	Trachycarpus fortunei	1	1	1	0	0	0	0	1	0	0	1	0
Angiosperms	Monocots	Poales	Poaceae	Zea mays	0	1	1	0	0	0	1	1	0	0	1	0
Angiosperms	Monocots	Zingiberales	Zingiberaceae	Zingiber officinale	0	1	1	0	0	0	1	0	0	0	1	0
Angiosperms	Monocots	Zingiberales	Zingiberaceae	Zingiber spectabile	0	1	1	0	0	0	1	0	0	0	0	0
Angiosperrms		Nymphaeales	Nymphaeaceae	Nymphaea mexicana	0	1	1	0	0	0	1	0	0	0	0	0
Gymnosperms	Cycadopsida	Cycadales	Cycadaceae	Cycas revoluta	1	1	1	0	0	0	1	1	0	0	1	1
Gymnosperms	Ginkgophyta	Ginkgoales	Ginkgoaceae	Ginkgo biloba	1	1	0	0	0	0	0	1	0	0	1	1
Gymnosperms	Pinopsida	Pinales	Podocarpaceae	Afrocarpus falcatus	1	1	1	0	0	0	1	1	1	0	1	1
Gymnosperms	Pinopsida	Pinales	Taxaceae	Cephalotaxus harringtonia	1	1	1	0	1	0	1	1	0	0	1	1
Gymnosperms	Pinopsida	Pinales	Cupressaceae	Cryptomeria japonica	1	1	0	0	0	0	1	1	1	0	1	1
Gymnosperms	Pinopsida	Pinales	Cupressaceae	Cunninghamia lanceolata	1	1	1	0	0	0	1	1	0	0	1	1
Gymnosperms	Pinopsida	Pinales	Pinaceae	Picea omorika	1	1	1	0	1	0	1	1	1	0	1	1
Gymnosperms	Pinopsida	Pinales	Pinaceae	Pinus sylvestris	1	1	1	0	1	0	1	1	1	0	1	1
Gymnosperms	Pinopsida	Pinales	Cupressaceae	Taxodium distichum	1	1	0	0	0	0	0	1	0	0	1	1
Gymnosperms	Pinopsida	Pinales	Taxaceae	Taxus baccata	1	1	0	0	0	0	1	1	0	0	1	1
Gymnosperms	Pinopsida	Pinales	Araucariaceae	Wollemia nobilis	1	1	0	0	0	0	1	1	1	0	1	1
Ferns	Polypodiopsida	Polypodiales	Pteridaceae	Adianthum peruvianum	1	1	0	0	0	0	0	1	0	0	1	1
Ferns	Polypodiopsida	Polypodiales	Pteridaceae	Adiantum peruvianum	1	1	0	0	0	0	1	1	1	0	1	1
Ferns	Polypodiopsida	Polypodiales	Aspleniaceae	Asplenium inaequilaterale	1	1	0	0	0	0	0	1	0	0	1	1
Ferns	Polypodiopsida	Polypodiales	Aspleniaceae	Asplenium scolopendrium	1	1	0	0	0	0	0	1	0	0	1	1
Ferns	Polypodiopsida	Polypodiales	Athyriaceae	Athyrium filix_femina	1	1	0	0	0	0	1	1	1	0	1	1
Ferns	Polypodiopsida	Cyatheales	Cyatheaceae	Cyathea cooperi	1	1	0	0	0	0	0	1	0	0	1	1
Ferns	Polypodiopsida	Polypodiales	Dryopteridaceae	Dryopteris affinis	1	1	0	0	0	0	0	1	1	0	1	1
Ferns	Polypodiopsida	Polypodiales	Dryopteridaceae	Dryopteris filix-mas	1	1	0	0	0	0	0	1	0	0	1	1
Ferns	Polypodiopsida	Equisetales	Equisetaceae	Equisetum fluvatile	1	1	1	0	0	0	0	1	1	0	0	1
Ferns	Polypodiopsida	Salviniales	Marsileaceae	Marsilea quadrifolia	0	1	0	0	0	0	1	0	1	0	1	1
Ferns	Polypodiopsida	Polypodiales	Onocleaceae	Matteuccia struthiopteris	1	1	0	0	0	0	0	1	0	0	1	1
Ferns	Polypodiopsida	Polypodiales	Aspleniaceae	Phyllitis scolopendrium	1	1	0	0	0	0	0	1	0	0	1	1
Ferns	Polypodiopsida	Polypodiales	Dryopteridaceae	Polystichum falcatum	1	1	0	0	0	0	1	1	0	0	1	1
Ferns	Polypodiopsida	Polypodiales	Dryopteridaceae	Rumohra adiantiformis	1	1	0	0	0	0	0	1	0	0	1	1
Liverworts	Marchantiophyta	Marchantiales	Marchantiaceae	Marchantia polymorpha	0	1	0	0	0	0	1	1	0	0	1	0
Lycophytes	Lycopodiopsida	Selaginellales	Selaginellaceae	Selaginella moellendorffii	1	1	0	0	0	0	0	1	0	0	1	1
Lycophytes	Lycopodiopsida	Selaginellales	Selaginellaceae	Selaginella braunii	1	1	0	0	0	0	0	1	0	0	1	0
Mosses	Bryopsida	Funariales	Funariaceae	Physcomitrella patens	0	0	0	0	0	0	0	0	0	0	0	0	0	0	0	0	0	0	0	0	0	0	0	0	0	0	0	0	0	0	0	0	0	0	0	0	0	0	0	0	0	0	0
Charophytes	Charophyceae	Charales	Characeae	Chara vulgaris	0	0	0	0	0	0	0	0	0	0	0	0	0	0	0	0	0	0	0	0	0	0	0	0	0	0	0	0	0	0	0	0	0	0	0	0	0	0	0	0	0	0	0
Charophytes	Klebsormidiophyceae	Klebsormidiales	Klebsrmidiaceae	Klebsormidium nitens	0	0	0	0	0	0	0	0	0	0	0	0	0	0	0	0	0	0	0	0	0	0	0	0	0	0	0	0	0	0	0	0	0	0	0	0	0	0	0	0	0	0	0
Chlorophytes	Trebiouxophyceae	Chlorellales	Chlorellaceae	Auxenochlorella protothecoides	0	0	0	0	0	0	0	1	1	0	0	0	0	0	0	0	0	0	0	0	0	0	0	0	0	0	0	0	0	0	0	0	0	0	0	0	0	0	0	0	0	0	0
Chlorophytes	Trebiouxophyceae	Chlorellales	Chlorellaceae	Parachlorella kessleri	0	0	0	0	0	0	0	1	1	0	0	0	0	0	0	0	0	0	0	0	0	0	0	0	0	0	0	0	0	0	0	0	0	0	0	0	0	0	0	0	0	0	0

### Sheet: Phyllobilins
Clade	Class	Order	Family	Genus	Species	ApRCC1_626	ApRCC2_568	DNCC_618	DNCC_632-3	DNCC_794	iPB_586	NCC_644	Pheophorbide.a	CC_618	CC_634	DNCC_616	DNCC_650	DNCC_666	DNCC_780	iPB_602	NCC_614	NCC_628	NCC_630	NCC_662	NCC_678	NCC_792	NCC_806	NCC_840	NCC_892	RCC_626	TripleMutant_626	DNCC_828	NCC_1002	NCC_926	?832	?710	?572	?586	?616	?630-1	?630-2	?660	?764	?822	?634	?636	?694	?804	?836
Angiosperms	Eudicots	Sapindales	Sapindaceae	Acer	Acer cappadocicum	0	0	1	1	1	0	0	0	0	1	0	1	1	0	0	0	0	0	1	1	0	0	0	0	0	0	1	0	0	0	0	0	0	0	0	0	0	0	0	0	0	1	0	0
Angiosperms	Eudicots	Sapindales	Sapindaceae	Acer	Acer negundo	0	0	1	1	0	0	1	1	0	0	1	1	1	0	0	0	0	1	1	1	0	1	1	0	0	0	1	1	0	0	0	0	0	0	0	1	1	0	0	0	0	1	0	0
Angiosperms	Eudicots	Sapindales	Sapindaceae	Acer	Acer opalus	0	0	0	1	0	0	1	1	0	0	0	1	1	0	0	0	0	0	0	1	0	0	0	0	0	0	0	0	0	0	0	0	0	0	0	0	0	0	0	0	0	0	0	0
Angiosperms	Eudicots	Fagales	Betulaceae	Alnus	Alnus cordata	0	0	1	0	0	0	1	1	1	1	0	0	1	0	0	0	0	1	1	1	0	1	1	0	0	0	0	0	0	0	0	0	0	0	0	0	0	0	0	1	0	1	1	1
Angiosperms	Eudicots	Caryophyllales	Amaranthaceae	Amaranthus	Amaranthus caudatus	0	0	0	1	0	0	1	1	0	0	0	0	1	0	0	0	0	1	1	1	1	1	1	0	0	0	1	0	0	0	0	0	0	0	0	0	0	0	1	0	0	1	1	1
Angiosperms	Eudicots	Caryophyllales	Amaranthaceae	Amaranthus	Amaranthus cruentus	0	0	1	1	0	0	1	1	0	0	0	0	0	0	0	0	0	1	1	1	1	1	1	0	0	0	0	0	0	0	0	0	0	0	0	1	0	0	0	0	0	1	1	1
Angiosperms	Eudicots	Caryophyllales	Amaranthaceae	Amaranthus	Amaranthus spinosus	0	0	1	1	0	0	1	1	0	0	0	0	1	0	0	1	0	1	0	0	0	0	0	0	0	0	0	0	0	0	0	0	0	0	1	0	1	0	1	0	0	0	0	0
Angiosperms	Eudicots	Gentianales	Apocynaceae	Amsonia	Amsonia hubrichtii	0	0	0	0	0	0	1	1	0	0	0	1	1	0	0	0	0	1	0	1	1	1	0	0	0	0	0	0	0	0	0	0	0	1	0	0	0	0	1	0	0	1	1	1
Angiosperms	Eudicots	Lamiales	Plantaginaceae/Veronicaceae	Antirrhinum	Antirrhinum majus	0	0	0	0	0	0	1	1	0	0	0	0	1	0	0	0	0	0	0	0	1	1	0	0	0	0	0	0	0	0	0	0	0	0	0	0	0	0	1	0	0	1	1	1
Angiosperms	Eudicots	Ranunculales	Ranunculaceae	Aquilegia	Aquilegia nevadensis	0	0	1	0	0	0	0	1	1	0	0	0	0	0	0	0	0	0	0	0	0	0	0	0	0	0	0	0	0	0	0	0	0	0	0	0	0	0	0	0	1	0	0	0
Angiosperms	Eudicots	Brassicales	Brassicaceae	Arabidopsis	Arabidopsis thaliana	0	0	1	1	1	1	1	1	0	0	0	0	0	0	0	0	0	0	0	0	0	0	0	0	0	0	0	0	0	0	0	1	1	1	1	1	1	1	1	0	0	0	0	0
Angiosperms	Eudicots	Fabales	Fabaceae	Arachis	Arachis hypogaea	0	0	0	1	0	0	1	1	0	0	0	1	1	0	0	0	0	0	0	1	0	1	0	0	0	0	0	0	0	0	0	0	0	0	0	0	1	0	0	0	0	0	0	0
Angiosperms	Eudicots	Solanales	Solanaceae	Atropa	Atropa bella_donna	0	0	1	0	0	0	1	1	0	0	0	0	0	0	0	0	0	0	0	1	0	1	0	0	0	0	0	0	1	0	0	0	0	0	0	0	0	0	1	0	0	1	1	1
Angiosperms	Eudicots	Ranunculales	Berberidaceae	Berberis	Berberis vulgaris	0	0	0	0	0	0	1	1	0	1	0	0	0	0	0	0	0	0	0	1	1	1	0	0	0	0	0	0	0	1	0	0	0	0	0	0	0	0	1	0	0	1	1	1
Angiosperms	Eudicots	Caryophyllales	Amaranthaceae	Beta	Beta vulgaris	0	0	0	0	0	0	1	1	0	1	0	0	0	0	0	0	0	0	1	1	0	1	1	0	0	0	1	0	0	0	0	0	0	0	0	0	0	0	1	0	0	1	1	1
Angiosperms	Eudicots	Fagales	Betulaceae	Betula	Betula pubescens	0	0	0	0	0	0	1	1	0	0	0	0	1	0	0	0	0	0	1	1	0	1	1	0	0	0	0	0	0	0	0	0	0	0	0	0	0	0	0	0	0	1	0	1
Angiosperms	Eudicots	Brassicales	Brassicaceae	Brassica	Brassica napus	0	0	1	1	0	0	0	1	1	0	0	0	0	1	1	0	0	1	0	1	1	1	0	0	0	0	0	0	0	0	0	0	0	1	0	1	1	0	1	1	1	0	0	1
Angiosperms	Eudicots	Brassicales	Brassicaceae	Brassica	Brassica oleracea	0	0	1	1	0	0	1	1	1	0	0	0	0	1	1	1	1	1	0	0	1	1	1	0	0	0	0	0	0	0	0	0	0	1	1	1	1	0	0	1	0	0	0	0
Angiosperms	Eudicots	Rosales	Moraceae	Broussonetia	Broussonetia papyrifera	0	0	1	1	0	0	1	1	1	1	0	0	1	0	1	0	1	1	1	1	1	1	1	1	0	0	1	0	0	0	0	0	0	0	0	1	1	0	0	1	1	1	1	1
Angiosperms	Eudicots	Solanales	Solanaceae	Brugmansia	Brugmansia aurea	0	0	0	0	0	0	1	1	0	0	0	0	0	0	0	0	0	0	0	0	0	1	0	0	0	0	0	0	0	0	0	0	0	0	0	0	1	0	0	0	0	0	1	1
Angiosperms	Eudicots	Lamiales	Scrophulariaceae	Buddleja	Buddleja globosa	0	0	1	0	0	0	1	1	0	0	0	1	0	0	0	0	0	0	0	1	1	1	1	1	0	0	0	0	0	1	0	0	0	0	0	0	1	0	1	0	0	1	1	1
Angiosperms	Eudicots	Rosales	Cannabaceae	Cannabis	Cannabis sativa	0	0	1	0	0	0	0	1	0	0	0	1	1	0	0	0	0	0	0	1	0	0	0	0	0	0	0	0	0	0	0	0	0	0	0	0	1	0	0	0	1	1	0	0
Angiosperms	Eudicots	Solanales	Solanaceae	Capsicum	Capsicum annuum	0	0	0	1	0	0	1	1	0	0	0	0	0	0	0	0	1	0	0	1	1	1	1	0	0	0	1	0	0	0	0	0	0	0	1	0	1	0	1	1	1	1	1	1
Angiosperms	Eudicots	Sapindales	Sapindaceae	Cardiospermum	Cardiospermum grandiflorum	0	0	1	1	0	0	1	1	0	1	0	1	1	0	0	0	0	1	1	1	1	1	0	0	0	0	1	0	0	0	0	0	0	0	0	1	0	0	0	0	0	1	1	0
Angiosperms	Eudicots	Lamiales	Bignoniaceae	Catalpa	Catalpa x erubescens	0	0	1	1	1	0	1	1	1	1	1	0	0	0	0	0	1	1	0	1	1	1	0	0	0	0	0	0	0	0	0	0	0	0	0	1	1	0	0	0	0	0	0	1
Angiosperms	Eudicots	Gentianales	Apocynaceae	Catharanthus	Catharanthus roseus	0	0	1	1	0	0	0	1	1	1	0	0	1	0	0	1	0	1	0	1	1	1	0	0	0	0	0	0	0	0	0	0	0	0	0	1	0	0	1	0	1	1	1	1
Angiosperms	Eudicots	Saxifragales	Cercidiphyllaceae	Cercidiphyllum	Cercidiphyllum japonicum	0	0	0	1	0	0	1	1	0	0	0	0	0	0	0	0	1	1	1	1	0	1	0	0	0	0	0	0	0	0	0	0	0	0	0	0	1	0	0	0	0	0	1	0
Angiosperms	Eudicots	Sapindales	Rutaceae	Citrus	Citrus bergamia	0	0	0	1	0	0	1	1	1	1	0	0	0	1	0	0	0	0	0	1	1	1	0	0	0	0	0	0	0	0	0	0	0	0	0	0	1	0	0	0	1	1	0	0
Angiosperms	Eudicots	Sapindales	Rutaceae	Citrus	Citrus trifoliata	0	0	0	0	0	0	0	1	0	0	0	1	1	0	0	0	0	1	1	1	0	0	1	0	0	0	0	0	0	0	0	0	0	0	0	0	0	0	0	0	0	1	0	0
Angiosperms	Eudicots	Ranunculales	Ranunculaceae	Clematis	Clematis vitalba	0	0	0	0	0	0	0	1	0	0	0	0	1	0	0	0	0	0	0	0	1	1	0	0	0	0	0	0	0	0	0	0	0	0	0	0	0	0	1	1	0	1	1	1
Angiosperms	Eudicots	Ericales	Clethraceae	Clethra	Clethra alnifolia	0	0	1	0	0	0	1	1	0	0	0	0	0	0	0	0	0	1	0	0	1	1	1	1	0	0	1	0	1	0	0	0	0	0	0	0	0	0	1	0	0	0	1	1
Angiosperms	Eudicots	Gentianales	Rubiaceae	Coffea	Coffea arabica	0	0	0	1	0	0	1	1	0	0	0	1	1	0	0	0	0	1	1	1	1	0	0	0	0	0	0	0	0	0	0	0	0	0	0	1	0	0	0	0	0	1	0	0
Angiosperms	Eudicots	Cornales	Cornaceae	Cornus	Cornus kousa	0	0	0	1	0	0	1	1	0	0	0	1	1	0	0	0	1	1	1	1	1	1	1	0	0	0	1	0	0	1	0	0	0	0	1	1	1	0	1	0	0	1	1	1
Angiosperms	Eudicots	Cornales	Cornaceae	Cornus	Cornus mas	0	0	1	1	0	0	1	1	1	0	1	1	1	0	0	0	1	1	0	1	1	1	1	0	0	0	1	0	0	0	0	0	0	0	1	1	1	0	0	0	0	1	0	1
Angiosperms	Eudicots	Fagales	Betulaceae	Corylus	Corylus avellana	0	0	1	0	0	0	1	1	0	0	0	0	1	0	0	0	1	0	1	1	0	1	1	0	0	0	1	1	0	0	0	0	0	0	0	0	1	0	0	0	0	1	0	0
Angiosperms	Eudicots	Rosales	Rosaceae	Cydonia	Cydonia oblonga	0	0	0	1	0	0	1	1	0	0	1	1	1	0	0	1	1	1	1	1	1	1	1	0	1	1	0	0	0	0	0	0	0	0	1	1	1	0	1	0	0	1	1	1
Angiosperms	Eudicots	Ericales	Ebenaceae	Diospyros	Diospyros kaki	0	0	0	1	0	0	1	1	0	0	0	1	1	0	0	0	1	0	1	1	0	1	1	0	0	0	1	0	0	0	0	0	0	0	0	0	0	0	0	1	1	1	0	0
Angiosperms	Eudicots	Asterales	Asteraceae	Echinacea	Echinacea purpurea	0	0	1	1	0	0	1	1	0	0	0	1	1	0	0	0	1	1	1	1	1	1	1	1	0	0	1	0	1	0	0	0	0	0	0	1	0	0	1	1	0	1	1	1
Angiosperms	Eudicots	Rosales	Elaeagnaceae	Elaeagnus	Elaeagnus angustifolia	0	0	0	0	0	0	1	1	0	0	0	0	0	0	0	0	1	1	0	1	1	1	1	0	0	0	1	0	0	1	0	0	0	0	1	0	1	0	1	0	0	1	1	1
Angiosperms	Eudicots	Asterales	Asteraceae	Eriophyllum	Eriophyllum lanatum	0	0	1	0	0	0	1	1	0	0	0	0	1	0	1	0	0	1	0	1	1	1	1	0	0	0	0	0	0	0	0	0	0	0	0	0	0	0	0	0	0	1	0	0
Angiosperms	Eudicots	Malpighiales	Erythroxylaceae	Erythroxylum	Erythroxylum coca	0	0	0	0	0	0	1	1	0	0	1	0	0	0	0	0	0	0	0	0	1	1	1	1	0	0	0	0	0	0	0	0	0	0	0	0	1	0	1	0	0	1	1	1
Angiosperms	Eudicots	Malpighiales	Euphorbiaceae	Euphorbia	Euphorbia characias	0	0	0	1	0	0	1	1	0	1	0	0	1	0	0	0	0	1	1	1	0	1	1	0	0	0	0	0	0	0	0	0	0	1	0	0	1	0	1	0	1	1	1	1
Angiosperms	Eudicots	Malpighiales	Euphorbiaceae	Euphorbia	Euphorbia epithymoides	0	0	0	0	0	0	0	1	0	0	0	0	1	0	0	0	0	1	0	0	0	0	0	0	0	0	0	0	0	0	0	0	0	0	0	0	0	0	0	0	0	0	0	0
Angiosperms	Eudicots	Fagales	Fagaceae	Fagus	Fagus sylvatica	0	0	1	1	0	0	1	1	0	0	0	1	1	0	0	0	1	0	1	1	0	0	1	0	0	0	1	1	0	0	0	0	0	0	0	0	1	0	0	0	0	1	0	0
Angiosperms	Eudicots	Rosales	Moraceae	Ficus	Ficus carica	0	0	0	0	0	0	1	1	0	0	0	0	1	0	0	0	0	1	1	1	0	1	1	0	0	0	0	0	0	0	0	0	0	0	0	0	1	0	0	0	1	1	1	0
Angiosperms	Eudicots	Lamiales	Oleaceae	Forsythia	Forsythia togashii	0	0	0	1	0	0	1	1	0	0	0	0	1	0	0	0	1	1	0	1	1	1	0	0	0	0	0	0	0	0	0	0	0	0	0	1	1	0	0	0	0	0	0	0
Angiosperms	Eudicots	Lamiales	Oleaceae	Fraxinus	Fraxinus ornus	0	0	0	1	0	0	1	1	0	0	0	1	1	0	0	0	1	1	1	1	1	1	0	1	0	0	0	0	0	0	0	0	0	0	1	1	1	0	1	0	0	1	1	1
Angiosperms	Eudicots	Geraniales	Geraniaceae	Geranium	Geranium asphodeloides	0	0	0	0	0	0	1	1	0	0	0	0	1	0	0	0	0	1	0	1	1	1	1	0	0	0	1	0	0	0	0	0	0	0	0	0	0	0	0	0	1	1	0	0
Angiosperms	Eudicots	Fabales	Fabaceae	Glycine	Glycine max	0	0	0	1	0	0	1	1	0	1	0	1	1	1	0	0	1	1	1	1	1	1	0	1	0	0	0	0	0	0	0	0	0	0	0	1	1	0	1	0	0	1	1	1
Angiosperms	Eudicots	Fabales	Fabaceae	Glycyrrhiza	Glycyrrhiza glabra	0	0	0	1	0	0	1	1	0	0	0	0	1	0	0	0	1	1	0	1	1	1	0	0	1	1	0	0	0	0	0	0	0	0	0	1	1	0	1	0	0	1	1	1
Angiosperms	Eudicots	Saxifragales	Hamamelidaceae	Hamamelis	Hamamelis virginiana	0	0	1	1	0	0	1	1	1	0	1	1	1	0	0	1	1	1	1	1	1	0	0	0	0	0	0	0	0	0	0	0	0	0	1	1	1	0	0	0	0	0	0	0
Angiosperms	Eudicots	Saxifragales	Hamamelidaceae	Hamamelis	Hamamelis x intermedia	0	0	1	1	0	0	1	1	1	0	1	1	1	0	0	0	1	1	1	0	0	0	0	0	0	0	0	0	0	0	0	0	0	0	1	1	1	0	0	0	0	0	0	0
Angiosperms	Eudicots	Apiales	Araliaceae	Hedera	Hedera helix	0	0	0	1	0	0	1	1	0	1	0	1	1	0	0	0	0	1	1	1	1	0	1	0	0	0	0	0	0	0	0	0	0	0	0	1	1	0	1	1	1	1	0	0
Angiosperms	Eudicots	Asterales	Asteraceae	Helianthus	Helianthus annuus	0	0	0	1	0	0	1	1	0	0	0	1	1	0	0	0	0	1	1	1	0	1	0	0	0	0	0	0	0	0	0	0	0	0	0	1	1	0	0	0	0	1	0	0
Angiosperms	Eudicots	Lamiales	Plantaginaceae	Hippuris	Hippuris vulgaris	0	0	0	0	0	0	1	1	0	0	0	0	0	0	0	0	0	0	0	0	0	1	0	0	0	0	0	0	0	0	0	0	0	0	0	0	0	0	1	0	1	0	1	1
Angiosperms	Eudicots	Rosales	Cannabaceae	Humulus	Humulus lupulus	0	0	1	1	0	0	1	1	1	1	0	1	1	0	0	0	0	1	1	1	0	0	0	0	0	0	0	0	0	0	0	0	0	0	0	1	0	0	0	0	1	1	0	0
Angiosperms	Eudicots	Apiales	Araliaceae	Hydrocotyle	Hydrocotyle umbellata	0	0	0	0	0	0	1	1	1	0	0	0	0	0	0	0	0	0	0	0	0	0	0	0	0	0	0	0	0	0	0	0	0	0	0	0	0	0	0	0	0	0	0	0
Angiosperms	Eudicots	Malpighiales	Hypericaceae	Hypericum	Hypericum androsaemum	0	0	1	0	0	0	1	1	1	0	0	0	1	0	0	0	0	0	1	1	0	0	0	0	0	0	0	0	0	0	0	0	0	0	0	0	0	0	0	0	0	1	0	0
Angiosperms	Eudicots	Malpighiales	Hypericaceae	Hypericum	Hypericum perforatum	0	0	0	0	0	0	1	1	0	0	0	0	1	0	0	0	1	0	1	1	0	0	1	0	0	0	0	0	0	0	0	0	0	0	0	0	0	0	0	0	0	1	0	0
Angiosperms	Eudicots	Solanales	Convolvulaceae	Ipomoea	Ipomoea batatas	0	0	0	1	0	0	1	1	0	0	0	0	1	0	1	0	1	1	0	1	0	1	0	0	0	0	0	0	0	0	0	0	0	0	1	1	1	0	0	0	0	1	0	0
Angiosperms	Eudicots	Asterales	Asteraceae	Lactuca	Lactuca sativa	0	0	0	0	0	0	1	1	0	0	0	0	0	0	0	0	0	0	0	1	1	1	1	1	0	0	0	0	1	0	0	0	0	0	0	0	0	0	1	0	0	1	1	1
Angiosperms	Eudicots	Asterales	Asteraceae	Lactuca	Lactuca virosa	0	0	0	0	0	0	1	1	0	0	0	0	1	0	0	0	0	0	1	1	1	1	1	1	0	0	0	0	1	0	0	0	0	0	0	0	0	0	1	0	0	1	1	1
Angiosperms	Eudicots	Rosales	Urticaceae	Laportea	Laportea canadensis	0	0	1	1	0	0	1	1	1	1	0	1	1	0	1	0	0	1	0	1	1	1	1	0	0	0	0	0	0	0	0	0	0	0	0	1	1	0	1	0	1	1	1	1
Angiosperms	Eudicots	Lamiales	Lamiaceae	Leonotis	Leonotis leonurus	0	0	1	1	0	0	1	1	0	0	0	1	1	0	0	0	0	1	0	1	1	1	1	0	0	0	0	0	0	0	0	0	0	0	1	1	1	0	0	0	0	1	0	1
Angiosperms	Eudicots	Pipsacales	Caprifoliaceae	Lonicera	Lonicera nigra	0	0	0	0	0	0	1	1	0	0	0	0	0	0	0	0	0	0	1	1	1	1	1	1	0	0	0	0	0	1	0	0	0	0	0	0	1	0	1	0	0	1	1	1
Angiosperms	Eudicots	Malpighiales	Euphorbiaceae	Manihot	Manihot esculenta	0	0	0	1	0	0	1	1	0	0	0	0	1	0	0	0	1	1	1	1	1	1	1	0	0	0	0	0	0	0	0	0	0	0	0	0	1	0	1	0	1	1	1	1
Angiosperms	Eudicots	Malpighiales	Euphorbiaceae	Mercurialis	Mercurialis perennis	0	0	1	0	0	0	0	1	0	1	0	0	1	0	0	0	0	0	0	1	1	0	1	0	0	0	1	0	1	0	0	0	0	0	0	0	0	0	0	1	1	0	1	1
Angiosperms	Eudicots	Fabales	Fabaceae	Mimosa	Mimosa spegazzinii	0	0	0	1	0	0	1	1	0	0	1	1	1	1	0	0	0	1	1	1	1	0	0	0	1	0	0	0	0	0	0	0	0	0	1	1	1	0	0	0	0	1	1	0
Angiosperms	Eudicots	Rosales	Moraceae	Morus	Morus alba	0	0	1	1	0	0	1	1	0	1	1	1	1	0	1	0	0	1	1	1	1	1	0	0	0	0	1	0	0	0	0	0	0	0	1	1	1	0	0	1	1	1	1	1
Angiosperms	Eudicots	Proteales	Nelumbonaceae	Nelumbo	Nelumbo nucifera	0	0	0	1	0	0	1	1	0	0	0	0	1	0	0	0	0	0	0	0	0	1	0	0	0	0	0	0	0	0	0	0	0	0	0	1	0	0	0	0	0	0	0	0
Angiosperms	Eudicots	Fagales	Nothofagaceae	Nothofagus	Nothofagus obliqua	0	0	1	1	0	0	1	1	1	0	0	0	1	0	1	0	1	1	1	1	0	1	1	1	0	0	0	0	0	1	0	0	0	0	1	1	1	0	1	0	0	1	0	0
Angiosperms	Eudicots	Lamiales	Lamiaceae	Ocimum	Ocimum carnosum	0	0	1	1	0	0	1	1	0	1	0	0	0	0	0	0	0	1	1	1	1	1	0	1	0	0	0	0	0	0	0	0	0	1	0	0	1	0	1	0	0	1	1	1
Angiosperms	Eudicots	Rosales	Rosaceae	Oemleria	Oemleria cerasiformis	0	0	0	0	0	0	1	1	0	1	0	0	0	0	0	0	1	1	0	1	0	1	1	0	0	0	0	0	0	1	0	0	0	0	0	0	1	0	1	0	0	1	1	1
Angiosperms	Eudicots	Lamiales	Oleaceae	Olea	Olea europaea	0	0	0	1	0	0	1	1	0	1	0	1	1	0	0	0	1	1	0	1	1	1	0	1	0	0	0	0	0	0	0	0	0	0	0	1	1	0	1	1	0	1	1	1
Angiosperms	Eudicots	Ranunculales	Papaveraceae	Papaver	Papaver somniferum	0	0	1	0	0	0	1	1	0	0	0	0	0	0	0	0	1	0	0	0	0	1	0	0	0	0	0	0	0	0	0	0	0	0	0	0	0	0	1	0	0	1	1	1
Angiosperms	Eudicots	Vitales	Vitaceae	Parthenocissus	Parthenocissus tricuspidata	0	0	1	1	1	0	1	1	0	0	1	1	1	0	0	0	1	1	0	0	0	1	0	0	0	0	0	0	0	0	0	0	0	0	1	1	1	0	0	0	0	0	0	0
Angiosperms	Eudicots	Malpighiales	Passifloraceae	Passiflora	Passiflora caerulea	0	0	0	0	0	0	0	1	0	0	0	0	0	0	0	0	0	0	1	1	0	0	1	0	0	0	0	0	0	0	0	0	0	0	0	0	0	0	0	0	0	1	0	0
Angiosperms	Eudicots	Geraniales	Geraniaceae	Pelargonium	Pelargonium scabrum	0	0	0	0	0	0	1	1	0	0	0	0	0	0	0	0	1	0	1	1	0	0	1	0	1	1	0	0	0	0	0	0	0	0	0	0	1	0	0	0	0	1	0	0
Angiosperms	Eudicots	Lamiales	Plantaginaceae	Penstemon	Penstemon kunthii	0	0	0	1	0	0	1	1	0	0	0	0	0	1	1	0	0	1	0	0	1	1	0	1	0	0	0	0	0	0	0	0	0	0	0	0	1	0	1	0	0	1	1	1
Angiosperms	Eudicots	Apiales	Apiaceae	Petroselinum	Petroselinum crispum	0	0	0	1	0	0	1	1	0	1	0	0	1	0	0	0	0	1	1	1	0	1	1	0	0	0	0	0	0	0	0	0	0	0	0	1	1	0	0	0	1	1	0	0
Angiosperms	Eudicots	Gentianales	Rubiaceae	Phuopsis	Phuopsis stylosa	0	0	0	0	0	0	1	1	0	0	0	0	0	0	0	0	0	0	0	0	1	1	1	1	0	0	1	0	0	1	0	0	0	0	0	0	1	0	1	0	0	0	1	1
Angiosperms	Eudicots	Lamiales	Scrophulariaceae	Phygelius	Phygelius aequalis	0	0	0	0	0	0	1	1	0	0	0	0	0	0	0	0	0	1	0	1	1	1	1	1	0	0	0	0	0	0	0	0	0	0	0	0	0	0	0	0	0	1	0	0
Angiosperms	Eudicots	Solanales	Solanaceae	Physalis	Physalis alkekengi	0	0	1	1	0	0	1	1	1	0	0	1	1	0	0	0	0	1	0	0	0	1	1	0	0	0	0	0	1	0	0	0	0	0	0	1	0	0	1	1	0	1	1	1
Angiosperms	Eudicots	Fagales	Juglandaceae	Platycarya	Platycarya strobilacea	0	0	0	0	0	0	0	0	0	0	0	0	0	0	0	0	0	0	1	1	0	0	1	0	0	0	0	1	0	0	0	0	0	0	0	0	0	0	0	0	0	1	0	0
Angiosperms	Eudicots	Malpighiales	Salicaceae	Poliothyrsis	Poliothyrsis sinensis	0	0	0	0	0	0	0	1	0	0	0	0	1	0	0	0	0	0	1	1	0	1	1	0	0	0	1	1	0	0	0	0	0	0	0	0	1	0	0	0	0	1	0	0
Angiosperms	Eudicots	Rosales	Rosaceae	Potentilla	Potentilla fruticosa	0	0	0	1	0	0	1	1	1	0	0	0	0	0	0	0	0	0	1	1	0	1	0	0	0	0	0	0	0	0	0	0	0	0	0	1	1	0	1	0	0	1	1	0
Angiosperms	Eudicots	Rosales	Rosaceae	Prinsepia	Prinsepia uniflora	0	0	0	0	0	0	1	1	0	0	0	0	0	0	0	0	0	1	1	1	0	1	0	0	0	0	0	0	1	0	0	0	0	0	0	0	1	0	0	0	0	1	0	0
Angiosperms	Eudicots	Rosales	Rosaceae	Prunus	Prunus lusitanica	0	0	0	1	0	0	1	1	1	1	1	1	1	0	0	0	0	1	1	1	1	1	1	0	0	0	1	0	0	0	0	0	0	0	1	1	1	0	1	0	0	1	0	0
Angiosperms	Eudicots	Myrtales	Lythraceae	Punica	Punica granatum	0	0	0	1	0	0	1	1	0	0	0	0	0	0	0	0	1	1	1	0	0	0	0	0	0	0	0	0	0	0	0	0	0	0	0	1	0	0	0	0	0	0	0	0
Angiosperms	Eudicots	Fagales	Fagaceae	Quercus	Quercus libani	0	0	0	0	0	0	0	1	0	0	0	1	1	0	0	0	1	0	1	1	0	1	1	0	0	0	1	1	1	0	0	0	0	0	0	0	0	0	0	0	0	1	0	0
Angiosperms	Eudicots	Saxifragales	Grossulariaceae	Ribes	Ribes americanum	0	0	0	0	0	0	1	1	0	0	0	0	1	0	0	0	1	1	1	1	1	1	1	0	0	0	0	0	0	0	0	0	0	0	0	1	0	0	0	0	0	1	1	1
Angiosperms	Eudicots	Malpighiales	Euphorbiaceae	Ricinus	Ricinus communis	0	0	0	1	0	0	1	1	0	0	0	0	0	0	1	0	0	0	0	0	1	1	1	0	0	0	0	0	0	0	0	0	0	0	0	0	0	0	1	0	0	0	1	1
Angiosperms	Eudicots	Rosales	Rosaceae	Rubus	Rubus parviflorus	0	0	0	0	0	0	1	0	0	0	0	0	0	0	0	0	0	0	1	1	0	1	1	0	0	0	0	1	1	0	0	0	0	0	0	0	1	0	0	0	0	0	0	0
Angiosperms	Eudicots	Asterales	Asteraceae	Rudbeckia	Rudbeckia fulgida	0	0	0	0	0	0	1	1	0	0	0	0	0	0	0	0	0	1	1	1	0	1	1	1	0	0	0	0	1	0	0	0	0	0	0	1	1	0	0	0	0	0	1	0
Angiosperms	Eudicots	Lamiales	Acanthaceae	Ruellia	Ruellia humilis	0	0	0	0	0	1	1	1	0	0	0	0	1	0	1	0	0	1	1	1	0	1	1	1	0	0	0	0	0	0	0	0	0	0	0	0	1	0	1	0	0	1	1	1
Angiosperms	Eudicots	Lamiales	Lamiaceae	Salvia	Salvia officinalis	0	0	1	0	0	0	1	1	0	0	0	0	0	0	0	0	0	0	0	1	1	1	0	1	0	0	0	0	0	0	0	0	0	0	0	0	1	0	1	0	0	1	0	0
Angiosperms	Eudicots	Dipsacales	Adoxaceae	Sambucus	Sambucus nigra	0	0	1	1	0	0	1	1	1	0	0	1	1	0	0	0	0	1	1	1	1	1	0	0	0	0	0	0	0	0	0	0	0	0	0	1	0	0	1	0	1	1	1	0
Angiosperms	Eudicots	Solanales	Solanaceae	Solanum	Solanum lycopersicum	0	0	1	0	0	0	1	1	0	0	0	0	0	0	0	0	0	0	0	1	0	1	1	0	0	0	0	0	0	0	0	0	0	0	0	0	0	0	0	0	0	1	1	0
Angiosperms	Eudicots	Solanales	Solanaceae	Solanum	Solanum melongena	0	0	0	0	0	0	1	1	0	0	0	0	1	0	0	0	0	1	1	1	0	1	1	0	0	0	0	0	0	0	0	0	0	1	0	0	1	0	1	0	0	1	1	1
Angiosperms	Eudicots	Solanales	Solanaceae	Solanum	Solanum quitoense	0	0	0	0	0	0	1	1	1	1	0	0	1	0	0	0	0	0	1	1	0	1	1	1	0	0	1	0	0	1	0	0	0	0	1	0	1	0	1	1	1	1	1	0
Angiosperms	Eudicots	Crossosomatales	Staphyleaceae	Staphylea	Staphylea colchica	0	0	1	0	0	0	1	1	1	0	0	0	0	0	0	0	1	0	1	1	1	1	1	1	0	0	1	0	0	0	0	0	0	0	0	0	1	0	1	0	0	0	1	1
Angiosperms	Eudicots	Fabales	Fabaceae	Tamarindus	Tamarindus indica	0	0	0	0	0	0	0	1	0	0	0	0	0	0	0	0	0	0	0	0	0	1	0	0	0	0	0	0	0	0	0	0	0	0	0	0	0	0	0	0	0	0	0	0
Angiosperms	Eudicots	Malvales	Malvaceae	Theobroma	Theobroma cacao	0	0	1	0	0	0	0	1	1	0	0	0	1	0	0	0	0	0	0	0	1	1	1	0	0	0	0	0	0	0	0	0	0	0	0	0	0	0	1	0	0	1	1	1
Angiosperms	Eudicots	Malvales	Tiliaceae	Tilia	Tilia platyphyllos	0	0	0	0	0	0	1	1	0	0	0	0	1	0	0	0	0	0	1	1	0	1	1	1	0	0	1	1	1	0	0	0	0	0	0	0	1	0	0	0	0	1	1	0
Angiosperms	Eudicots	Brassicales	Tropaeolaceae	Tropaeolum	Tropaeolum majus	0	0	1	1	0	0	1	1	1	1	0	1	1	0	1	0	0	1	0	1	1	0	0	1	0	0	0	0	0	0	0	0	0	0	0	0	1	0	0	1	1	1	0	1
Angiosperms	Eudicots	Rosales	Ulmaceae	Ulmus	Ulmus glabra	0	0	0	0	0	0	1	1	0	0	0	0	0	1	0	1	1	1	1	1	1	1	1	1	0	1	0	0	0	0	0	0	0	0	1	0	1	0	1	0	0	0	1	1
Angiosperms	Eudicots	Rosales	Urticaceae	Urtica	Urtica dioica	0	0	1	1	0	0	1	1	0	0	0	0	0	1	0	1	0	1	0	0	1	1	0	0	0	0	0	0	0	0	0	0	0	0	1	0	0	0	1	0	0	0	1	1
Angiosperms	Eudicots	Lamiales	Scrophulariaceae	Verbascum	Verbascum thapsus	0	0	0	0	0	0	1	1	0	0	0	0	0	0	0	0	0	0	1	0	1	1	1	1	0	0	0	0	0	0	0	0	0	0	0	0	0	0	1	0	0	0	1	1
Angiosperms	Eudicots	Dipsacales	Adoxaceae	Viburnum	Viburnum x carlcephalum	0	0	0	0	0	0	1	0	0	0	0	0	0	0	0	0	0	0	0	1	0	1	1	0	0	0	0	1	0	0	0	0	0	0	0	0	0	0	0	0	0	0	1	0
Angiosperms	Eudicots	Vitales	Vitaceae	Vitis	Vitis amurensis	0	0	1	1	1	0	1	1	0	0	1	1	1	0	0	0	0	1	0	0	0	1	0	0	0	0	1	0	0	0	0	0	0	0	1	1	1	0	0	0	0	0	0	0
Angiosperms	Eudicots	Vitales	Vitaceae	Vitis	Vitis vinifera	0	0	0	1	1	0	1	1	0	0	1	1	1	0	0	0	0	1	0	0	0	1	0	0	0	0	1	0	0	0	0	0	0	0	1	1	1	0	0	0	0	0	0	0
Angiosperms	Eudicots	Vitales	Vitaceae	Vitis	Vitis vulpina	0	0	0	1	1	0	1	1	0	0	0	1	1	0	0	0	0	1	0	0	0	0	0	0	0	0	0	0	0	0	0	0	0	0	1	1	0	0	0	0	0	0	0	0
Angiosperms	Magnoliids	Magnoliales	Annonaceae	Asimina	Asimina triloba	0	0	0	0	0	0	1	1	0	0	0	0	1	0	0	0	0	0	1	1	0	1	1	0	0	0	0	0	0	0	0	0	0	0	0	0	0	0	0	0	0	0	1	0
Angiosperms	Magnoliids	Magnoliales	Magnoliaceae	Liriodendron	Liriodendron tulipifera	0	0	0	0	0	0	1	1	0	0	0	0	0	0	0	0	1	1	0	0	1	1	0	1	0	0	0	0	0	0	0	0	0	0	0	0	1	0	0	0	0	0	1	0
Angiosperms	Magnoliopsida	Magnoliales	Annonaceae	Annona	Annona muricata	0	0	0	0	0	0	1	1	0	0	0	0	0	0	0	0	0	0	0	1	1	1	1	0	0	0	0	0	0	0	0	0	0	0	0	0	1	0	1	0	0	1	1	1
Angiosperms	Magnoliopsida	Laurales	Lauraceae	Cinnamomum	Cinnamomum camphora	0	0	0	1	0	0	1	1	0	0	0	0	0	0	0	0	0	0	0	0	0	1	0	0	0	0	0	0	0	0	0	0	0	0	0	1	0	0	0	0	0	0	0	0
Angiosperms	Magnoliopsida	Caryophyllales	Aizoaceae	Delosperma	Delosperma lineare	0	0	0	0	0	0	0	0	0	0	0	0	0	1	0	0	0	0	0	1	0	1	1	0	0	0	0	0	0	0	0	0	0	0	0	0	0	0	0	0	0	1	0	0
Angiosperms	Magnoliopsida	Magnoliales	Magnoliaceae	Magnolia	Magnolia stellata	0	0	1	0	0	0	1	1	1	1	0	0	1	0	1	0	0	1	0	1	1	1	1	0	0	0	0	0	0	1	0	0	0	0	0	1	1	0	1	1	1	1	1	1
Angiosperms	Magnoliopsida	Nymphaeales	Nymphaeaceae	Nuphar	Nuphar advena	0	0	0	0	0	0	1	1	0	0	0	0	1	0	0	0	0	0	0	0	1	1	0	0	0	0	0	0	0	0	0	0	0	0	0	0	0	0	1	0	0	0	1	1
Angiosperms	Magnoliopsida	Laurales	Lauraceae	Persea	Persea americana	0	0	1	1	0	0	1	1	1	0	0	0	0	0	1	0	0	1	0	1	0	1	0	0	0	0	0	0	0	0	0	0	0	1	0	1	1	0	1	0	0	0	1	1
Angiosperms	Magnoliopsida	Commelinales	Pontederiaceae	Pontederia	Pontederia cordata	0	0	0	0	0	0	1	1	0	0	0	0	0	0	0	0	0	0	0	0	1	1	0	1	0	0	0	0	0	0	0	0	0	0	0	0	0	0	1	0	1	0	1	1
Angiosperms	Monocots	Asparagales	Amaryllidaceae	Allium	Allium tuberosum	0	0	0	0	0	0	1	1	0	0	0	0	0	0	0	0	0	0	0	0	0	1	0	1	0	0	0	0	0	0	0	0	0	0	0	0	1	0	1	0	1	0	1	1
Angiosperms	Monocots	Arecales	Arecaceae	Chamaerops	Chamaerops humilis	0	0	1	1	0	0	1	1	0	0	0	0	0	0	0	0	0	0	0	0	0	1	0	0	0	0	0	0	0	0	0	0	0	0	1	0	0	0	0	0	0	1	0	0
Angiosperms	Monocots	Poales	Poaceae	Chasmanthium	Chasmanthium latifolium	0	0	1	1	0	0	1	1	0	1	0	1	1	0	1	0	0	1	1	1	1	1	1	0	0	0	1	0	0	0	0	0	0	0	0	0	1	0	0	1	1	1	0	0
Angiosperms	Monocots	Alismatales	Araceae	Colocasia	Colocasia esculenta	0	0	0	0	0	0	1	1	0	0	0	1	0	0	1	0	0	0	0	1	1	1	0	0	0	0	0	0	0	0	0	0	0	0	0	0	1	0	1	0	0	1	1	1
Angiosperms	Monocots	Zingiberales	Zingiberaceae	Curcuma	Curcuma longa	0	0	1	0	0	0	1	1	0	0	0	0	0	0	1	0	0	0	0	0	0	1	0	0	0	0	0	0	0	0	0	0	0	0	0	0	1	0	1	0	1	1	1	0
Angiosperms	Monocots	Asparagales	Iridaceae	Dierama	Dierama pendulum	0	0	1	1	0	0	1	1	1	0	0	0	1	0	1	0	0	0	0	0	1	1	1	1	0	0	0	0	0	1	0	0	0	0	1	0	1	0	1	0	1	1	1	1
Angiosperms	Monocots	Alismatales	Hydrocharitaceae	Egeria	Egeria densa	0	0	0	0	0	0	0	1	0	0	0	0	0	0	0	0	0	0	0	0	0	0	0	0	0	0	0	0	0	0	0	0	0	0	0	0	0	0	0	0	0	0	0	0
Angiosperms	Monocots	Zingiberales	Zingiberaceae	Hedychium	Hedychium coccineum	0	0	0	0	0	0	1	1	1	0	0	0	0	0	0	0	0	0	0	0	1	1	0	0	0	0	0	0	0	0	0	0	0	0	1	0	0	0	0	1	0	1	1	1
Angiosperms	Monocots	Arecales	Arecaceae	Hyophorbe	Hyophorbe lagenicaulis	0	0	1	0	0	0	1	1	0	0	0	0	0	0	0	0	0	0	0	1	0	1	1	0	0	0	0	0	0	0	0	0	0	0	0	0	0	0	1	0	0	1	1	1
Angiosperms	Monocots	Asparagales	Iridaceae	Iris	Iris graminea	0	0	0	0	0	0	1	1	0	0	0	0	0	0	0	0	0	0	0	1	0	1	1	0	0	0	0	0	0	0	0	0	0	0	0	0	1	0	0	0	0	1	1	0
Angiosperms	Monocots	Asparagales	Iridaceae	Iris	Iris prismatica	0	0	0	0	0	0	1	1	0	0	0	0	0	0	0	0	0	0	0	0	0	1	0	1	0	0	0	0	0	0	0	0	0	0	0	0	1	0	1	0	0	0	1	1
Angiosperms	Monocots	Asparagales	Iridaceae	Iris	Iris spuria	0	0	1	0	0	0	1	1	0	0	0	0	0	0	0	0	0	0	0	0	1	1	0	0	0	0	0	0	0	0	0	0	0	1	1	0	1	0	0	0	0	0	1	0
Angiosperms	Monocots	Poales	Poaceae	Miscanthus	Miscanthus x giganteus	0	0	0	0	0	0	1	1	0	0	0	0	1	0	0	0	0	0	0	0	0	1	1	0	0	0	0	1	0	0	0	0	0	0	0	0	1	0	0	0	0	1	1	0
Angiosperms	Monocots	Zingiberales	Musaceae	Musa	Musa balbisiana	0	0	0	0	0	0	1	1	0	0	0	0	0	0	0	0	1	0	0	0	1	1	0	0	0	0	0	0	0	0	0	0	0	0	0	0	0	0	1	0	0	0	1	1
Angiosperms	Monocots	Zingiberales	Musaceae	Musa	Musa cavendishii	0	0	1	0	0	0	1	1	0	1	0	0	1	0	0	1	1	1	1	1	1	1	1	0	0	0	0	0	0	0	0	0	0	0	0	1	0	0	0	0	0	1	1	1
Angiosperms	Monocots	Zingiberales	Musaceae	Musa	Musa dextilis	0	0	1	0	0	0	1	1	0	0	0	0	0	0	0	0	0	0	0	1	1	1	0	0	0	0	0	0	0	0	0	0	0	0	0	0	1	0	1	0	0	0	1	0
Angiosperms	Monocots	Zingiberales	Musaceae	Musa	Musa x acuminata	0	0	1	0	0	0	1	1	0	0	0	0	0	0	0	0	0	0	0	0	1	1	1	0	0	0	0	0	0	0	0	0	0	0	0	0	0	0	0	0	0	1	1	1
Angiosperms	Monocots	Arecales	Arecaceae	Phoenix	Phoenix canariensis	0	0	1	0	0	0	1	1	0	1	0	0	0	1	1	0	0	0	0	1	1	1	1	0	0	0	0	0	0	0	0	0	0	1	0	0	1	0	1	0	1	0	1	1
Angiosperms	Monocots	Arecales	Arecaceae	Phoenix	Phoenix theophrasti	0	0	0	0	0	0	0	1	0	0	0	0	0	0	0	0	0	0	0	0	0	1	0	0	0	0	0	0	0	0	0	0	0	0	0	0	0	0	0	0	0	0	0	0
Angiosperms	Monocots	Alismatales	Potamogetonaceae	Potamogeton	Potamogeton lucens	0	0	0	0	0	0	0	1	0	0	0	0	0	0	0	0	0	1	0	0	0	0	0	0	0	0	0	0	0	0	0	0	0	1	0	0	1	0	0	0	0	0	0	0
Angiosperms	Monocots	Poales	Poaceae	Saccharum	Saccharum officinarum	0	0	0	1	0	0	1	1	0	0	0	1	1	0	0	0	0	1	1	1	0	1	1	0	0	0	0	0	0	0	0	0	0	0	1	0	0	0	0	0	0	1	1	1
Angiosperms	Monocots	Asparagales	Iridaceae	Sisyrinchium	Sisyrinchium californicum	0	0	0	1	0	0	1	1	0	0	0	0	0	0	0	1	0	1	0	0	1	1	0	0	0	0	0	0	0	0	0	0	0	0	0	1	0	0	0	0	0	0	1	1
Angiosperms	Monocots	Alismatales	Araceae	Spirodela	Spirodela polyrrhiza	0	0	0	0	0	0	0	1	0	0	0	0	0	0	0	0	0	0	0	0	0	1	0	0	0	0	0	0	0	0	0	0	0	0	0	0	0	0	0	0	0	0	1	0
Angiosperms	Monocots	Arecales	Arecaceae	Trachycarpus	Trachycarpus fortunei	0	0	1	0	0	0	1	1	0	0	0	0	0	0	0	0	0	1	0	1	0	1	1	0	0	0	0	0	0	0	0	0	0	0	0	0	0	0	0	0	0	1	1	0
Angiosperms	Monocots	Poales	Poaceae	Zea	Zea mays	0	0	0	0	0	0	1	1	0	0	0	0	0	0	0	0	0	0	0	1	1	1	1	0	0	0	0	0	0	0	0	0	0	0	0	0	1	0	1	0	0	1	1	1
Angiosperms	Monocots	Zingiberales	Zingiberaceae	Zingiber	Zingiber officinale	0	0	0	0	0	0	1	1	0	0	0	0	0	0	0	0	0	0	0	1	0	1	0	0	0	0	0	0	0	0	0	0	0	0	0	0	0	0	1	0	0	1	0	0
Angiosperms	Monocots	Zingiberales	Zingiberaceae	Zingiber	Zingiber spectabile	0	0	0	0	0	0	0	1	0	0	0	0	0	0	0	0	0	0	0	0	0	1	0	0	0	0	0	0	0	0	0	0	0	0	0	0	0	0	1	1	0	0	1	1
Angiosperrms		Nymphaeales	Nymphaeaceae	Nymphaea	Nymphaea mexicana	0	0	0	0	0	0	1	1	0	0	0	0	0	0	0	0	0	0	0	0	0	1	0	0	0	0	0	0	0	0	0	0	0	0	0	0	0	0	1	0	0	0	1	1
Gymnosperms	Cycadopsida	Cycadales	Cycadaceae	Cycas	Cycas revoluta	0	0	1	1	0	0	1	1	1	1	0	0	0	1	0	0	0	0	0	1	0	0	0	0	0	0	0	0	0	0	0	0	0	1	0	0	1	0	0	1	1	1	0	1
Gymnosperms	Ginkgophyta	Ginkgoales	Ginkgoaceae	Ginkgo	Ginkgo biloba	0	0	1	0	0	0	0	1	1	1	0	0	0	0	0	0	0	0	0	0	0	0	0	0	0	0	0	0	0	0	0	0	0	0	0	0	0	0	0	1	1	0	0	0
Gymnosperms	Pinopsida	Pinales	Podocarpaceae	Afrocarpus	Afrocarpus falcatus	0	0	1	1	0	0	1	1	1	1	0	1	0	1	1	0	0	0	1	1	0	0	0	0	0	0	0	0	0	0	0	0	0	1	1	0	1	0	0	1	1	0	0	1
Gymnosperms	Pinopsida	Pinales	Taxaceae	Cephalotaxus	Cephalotaxus harringtonia	0	0	1	1	0	0	1	1	1	1	0	0	0	1	0	0	0	1	0	1	0	1	0	1	0	0	0	0	0	0	0	0	0	1	1	1	1	0	0	1	1	0	0	0
Gymnosperms	Pinopsida	Pinales	Cupressaceae	Cryptomeria	Cryptomeria japonica	0	0	1	0	0	0	0	1	1	1	0	0	0	0	1	0	0	0	1	0	0	0	0	0	0	0	0	0	0	0	0	0	0	1	1	0	1	0	0	1	1	0	0	0
Gymnosperms	Pinopsida	Pinales	Cupressaceae	Cunninghamia	Cunninghamia lanceolata	0	0	1	1	0	0	1	0	1	1	0	1	1	1	0	0	0	0	0	1	0	0	0	0	0	0	0	0	0	0	0	0	0	1	1	0	1	0	0	0	1	1	0	0
Gymnosperms	Pinopsida	Pinales	Pinaceae	Picea	Picea omorika	0	0	1	1	0	1	0	1	1	1	1	0	1	0	1	0	0	0	1	1	1	1	1	1	0	0	1	0	0	1	0	0	0	0	0	1	1	0	1	1	1	1	1	1
Gymnosperms	Pinopsida	Pinales	Pinaceae	Pinus	Pinus sylvestris	0	0	1	1	0	1	1	1	1	1	1	1	1	0	1	0	0	1	1	1	0	1	1	1	0	0	1	0	0	1	0	0	0	0	1	1	1	0	1	1	1	1	1	1
Gymnosperms	Pinopsida	Pinales	Cupressaceae	Taxodium	Taxodium distichum	0	0	1	1	0	0	0	1	1	1	0	0	0	0	0	0	0	0	0	0	0	0	0	0	0	0	0	0	0	0	0	0	0	1	0	0	0	0	0	1	1	0	0	0
Gymnosperms	Pinopsida	Pinales	Taxaceae	Taxus	Taxus baccata	0	0	1	1	0	0	1	1	1	1	0	1	1	0	0	0	0	1	0	1	0	0	0	0	0	0	0	0	0	0	0	0	0	0	0	1	1	0	0	0	1	0	0	0
Gymnosperms	Pinopsida	Pinales	Araucariaceae	Wollemia	Wollemia nobilis	0	0	1	0	0	0	1	0	1	1	0	0	0	0	1	0	0	0	0	1	0	0	0	0	0	0	0	0	0	0	0	0	0	1	0	0	1	0	0	1	1	0	0	0
Ferns	Polypodiopsida	Polypodiales	Pteridaceae	Adianthum	Adianthum peruvianum	0	0	1	1	0	0	1	1	1	1	0	0	0	0	0	0	0	0	1	0	0	0	0	0	0	0	0	0	0	0	0	0	0	0	0	1	0	0	0	1	1	0	0	0
Ferns	Polypodiopsida	Polypodiales	Pteridaceae	Adiantum	Adiantum peruvianum	0	0	1	1	0	0	0	1	1	1	0	0	0	0	1	0	0	0	1	1	0	0	0	0	0	0	0	0	0	0	0	0	0	0	0	0	1	0	0	1	1	0	0	0
Ferns	Polypodiopsida	Polypodiales	Aspleniaceae	Asplenium	Asplenium inaequilaterale	0	0	1	0	0	0	0	1	1	1	0	0	0	0	0	0	0	0	0	0	0	0	0	0	0	0	0	0	0	0	0	0	0	0	0	0	0	0	0	1	1	0	0	0
Ferns	Polypodiopsida	Polypodiales	Aspleniaceae	Asplenium	Asplenium scolopendrium	0	0	1	1	0	0	0	1	1	1	0	0	1	0	0	0	0	0	0	0	0	0	0	0	0	0	0	0	0	0	0	0	0	0	0	0	0	0	0	1	1	0	0	0
Ferns	Polypodiopsida	Polypodiales	Athyriaceae	Athyrium	Athyrium filix_femina	0	0	1	0	0	1	1	1	1	1	0	0	0	0	1	0	0	0	0	0	0	0	0	0	0	0	0	0	0	0	0	0	0	0	0	0	1	0	0	1	1	0	0	0
Ferns	Polypodiopsida	Cyatheales	Cyatheaceae	Cyathea	Cyathea cooperi	0	0	1	0	0	0	0	1	1	1	0	0	0	0	0	0	0	0	0	0	0	0	0	0	0	0	0	0	0	0	0	0	0	1	0	0	0	0	0	0	1	0	0	0
Ferns	Polypodiopsida	Polypodiales	Dryopteridaceae	Dryopteris	Dryopteris affinis	0	0	1	0	0	0	0	1	1	1	0	0	0	0	1	0	0	0	0	0	0	0	0	0	0	0	0	0	0	0	0	0	0	0	0	1	0	0	0	1	1	0	0	0
Ferns	Polypodiopsida	Polypodiales	Dryopteridaceae	Dryopteris	Dryopteris filix-mas	0	0	1	0	0	0	0	1	1	0	0	0	0	0	0	0	0	0	0	0	0	0	0	0	0	0	0	0	0	0	0	0	0	0	0	0	0	0	0	0	1	0	0	0
Ferns	Polypodiopsida	Equisetales	Equisetaceae	Equisetum	Equisetum fluvatile	0	0	1	0	0	0	0	1	1	1	0	0	0	0	1	0	0	0	0	0	1	1	0	0	0	0	0	0	0	0	0	0	0	1	0	0	0	0	0	1	0	0	1	1
Ferns	Polypodiopsida	Salviniales	Marsileaceae	Marsilea	Marsilea quadrifolia	0	0	0	0	0	0	1	1	0	0	0	0	0	0	1	0	0	0	0	1	0	0	0	0	0	0	0	0	0	0	0	0	0	0	0	0	1	0	0	0	0	0	0	0
Ferns	Polypodiopsida	Polypodiales	Onocleaceae	Matteuccia	Matteuccia struthiopteris	0	0	1	0	0	0	0	1	1	0	0	0	0	0	0	0	0	0	0	0	0	0	0	0	0	0	0	0	0	0	0	0	0	0	0	0	0	0	0	0	1	0	0	0
Ferns	Polypodiopsida	Polypodiales	Aspleniaceae	Phyllitis	Phyllitis scolopendrium	0	0	1	0	0	0	0	1	1	1	0	0	0	0	0	0	0	0	0	0	0	0	0	0	0	0	0	0	0	0	0	0	0	0	0	0	0	0	0	0	1	0	0	0
Ferns	Polypodiopsida	Polypodiales	Dryopteridaceae	Polystichum	Polystichum falcatum	0	0	1	0	0	0	0	1	1	1	0	0	0	0	0	0	0	0	0	0	0	0	0	0	0	0	0	0	0	0	0	0	0	0	0	0	1	0	0	0	1	0	0	0
Ferns	Polypodiopsida	Polypodiales	Dryopteridaceae	Rumohra	Rumohra adiantiformis	0	0	1	0	0	0	0	1	1	1	0	0	0	0	0	0	0	0	0	0	0	0	0	0	0	0	0	0	0	0	0	0	0	0	0	1	0	0	0	1	1	0	0	0
Liverworts	Marchantiophyta	Marchantiales	Marchantiaceae	Marchantia	Marchantia polymorpha	0	0	0	0	0	0	0	1	0	0	0	0	0	0	0	1	0	1	1	1	0	0	0	0	0	0	0	0	0	0	1	0	0	0	0	0	1	0	0	0	0	1	0	0
Lycophytes	Lycopodiopsida	Selaginellales	Selaginellaceae	Selaginella	Selaginella moellendorffii	0	0	1	0	0	0	0	1	1	0	0	0	0	0	0	0	0	0	0	0	0	0	0	0	0	0	0	0	0	0	0	0	0	0	0	0	0	0	0	0	1	0	0	0
Lycophytes	Lycopodiopsida	Selaginellales	Selaginellaceae	Selaginella	Selaginella braunii	0	0	1	0	0	0	0	1	0	0	0	0	0	0	0	0	0	0	0	0	0	0	0	0	0	0	0	0	0	0	0	0	0	0	0	0	0	0	0	1	1	1	0	0
Mosses	Bryopsida	Funariales	Funariaceae	Physcomitrella	Physcomitrella patens	0	0	0	0	0	0	0	0	0	0	0	0	0	0	0	0	0	0	0	0	0	0	0	0	0	0	0	0	0	0	0	0	0	0	0	0	0	0	0	0	0	0	0	0
Charophytes	Charophyceae	Charales	Characeae	Chara	Chara vulgaris	0	0	0	0	0	0	0	0	0	0	0	0	0	0	0	0	0	0	0	0	0	0	0	0	0	0	0	0	0	0	0	0	0	0	0	0	0	0	0	0	0	0	0	0
Charophytes	Klebsormidiophyceae	Klebsormidiales	Klebsrmidiaceae	Klebsormidium	Klebsormidium nitens	0	0	0	0	0	0	0	0	0	0	0	0	0	0	0	0	0	0	0	0	0	0	0	0	0	0	0	0	0	0	0	0	0	0	0	0	0	0	0	0	0	0	0	0
Chlorophytes	Trebiouxophyceae	Chlorellales	Chlorellaceae	Auxenochlorella	Auxenochlorella protothecoides	1	1	0	0	0	0	0	0	0	0	0	0	0	0	0	0	0	0	0	0	0	0	0	0	1	0	0	0	0	0	0	0	0	0	0	0	0	0	0	0	0	0	0	0
Chlorophytes	Trebiouxophyceae	Chlorellales	Chlorellaceae	Parachlorella	Parachlorella kessleri	1	1	0	0	0	0	0	0	0	0	0	0	0	0	0	0	0	0	0	0	0	0	0	0	1	0	0	0	0	0	0	0	0	0	0	0	0	0	0	0	0	0	0	0
